# HyperdCas12a-Based Multiplexed Genetic Regulation in *Candida albicans*

**DOI:** 10.1101/2025.10.20.683421

**Authors:** Nicholas C. Gervais, Ruby K.J. Rogers, Madeleine R. Robin, Rebecca S. Shapiro

## Abstract

Complex microbial phenotypes involve the combined activity of diverse gene regulatory networks. However, the majority of reverse genetics approaches in microbial pathogenesis research have focused on single-gene perturbation studies, in part due to the lack of available genetic tools in many pathogens. Developing enhanced versions of CRISPR-Cas platforms holds significant promise for improving the scalability of microbial functional genomics research. Here, we demonstrate highly efficient, inducible, and multiplexed activation and repression in the major human fungal pathogen *Candida albicans* by translating the hyperdCas12a variant to the fungal kingdom. This represents the first application of a CRISPR-Cas12 system in a human fungal pathogen. We profile the effectiveness of our new CRISPRa and CRISPRi tools and achieve tunable levels of target modulation. Further, we demonstrate that perturbing combinations of genes in the drug efflux and ergosterol biosynthesis pathways reveals important redundancies and synergistic properties in drug resistance circuitry. Our hyperdCas12a platform is thus an efficient system for the rapid generation of combinatorial mutants that will enable the mechanistic understanding of genetic interactions involved in diverse phenotypes in *C. albicans*. The enhanced activity with hyperdCas12a in fungi suggests it could be translated to other microbes as a powerful tool for studying genetic interactions.
