## Supplemental Table 3 for "HyperdCas12a-Based Multiplexed Genetic Regulation in *Candida albicans*"

### Sheet: Key
Supplementary Data 3: RT-qPCR Data
Sheet 1: dCas12a vs. hyperdCas12a (FIGURE 1G)
Sheet 2: CDR2 CRISPRa 1 crRNA vs. 2 crRNAs (FIGURE 2D)
Sheet 3: CDR1+CDR2+MDR1 CRISPRa multiplexing (FIGURE 2E)
Sheet 4: Adding non-targeting crRNAs upstream of CDR1 crRNA (FIGURE 2F)
Sheet 5: ERG6+ERG251 CRISPRi multiplexing (FIGURE 3A/3B)
Sheet 6: Inducibility test for CRISPRi ERG6+ERG251 (FIGURE 3D)
Sheet 7: Inducibility test for CRISPRa CDR1+CDR2+MDR1 (FIGURE 3E)

### Sheet: Sheet1
crRNA	Strain	Gene	Threshold Cycle (Ct)	dCt	Average NTC dCt	ddCt	Fold-Change (OE)
None	dCas12a CRISPRa NTC Rep #1	PMA1	15.2811
None	dCas12a CRISPRa NTC Rep #2	PMA1	15.4797
None	dCas12a CRISPRa NTC Rep #3	PMA1	15.7978
None	hyperdCas12a CRISPRa NTC Rep #1	PMA1	15.4243
None	hyperdCas12a CRISPRa NTC Rep #2	PMA1	15.3836
None	hyperdCas12a CRISPRa NTC Rep #3	PMA1	15.6303
oRS1623	dCas12a CRISPRa CDR1 Rep #1	PMA1	14.6292
oRS1623	dCas12a CRISPRa CDR1 Rep #2	PMA1	14.488
oRS1623	dCas12a CRISPRa CDR1 Rep #3	PMA1	15.3735
oRS1623	hyperdCas12a CRISPRa CDR1 Rep #1	PMA1	15.0898
oRS1623	hyperdCas12a CRISPRa CDR1 Rep #2	PMA1	14.3204
oRS1623	hyperdCas12a CRISPRa CDR1 Rep #3	PMA1	14.2438
None	No Template	PMA1	31.9638
None	dCas12a CRISPRa NTC Rep #1	CDR1	20.9369	5.65577	5.07559
None	dCas12a CRISPRa NTC Rep #2	CDR1	20.3587	4.87896
None	dCas12a CRISPRa NTC Rep #3	CDR1	20.4898	4.69203
None	hyperdCas12a CRISPRa NTC Rep #1	CDR1	19.8217	4.39733	4.96982
None	hyperdCas12a CRISPRa NTC Rep #2	CDR1	20.6721	5.28853
None	hyperdCas12a CRISPRa NTC Rep #3	CDR1	20.8539	5.22358
oRS1623	dCas12a CRISPRa CDR1 Rep #1	CDR1	16.9752	2.34595		-2.72964	6.63289
oRS1623	dCas12a CRISPRa CDR1 Rep #2	CDR1	17.2719	2.78396		-2.29163	4.89608
oRS1623	dCas12a CRISPRa CDR1 Rep #3	CDR1	17.2076	1.83408		-3.24151	9.4578
oRS1623	hyperdCas12a CRISPRa CDR1 Rep #1	CDR1	15.5482	0.458352		-4.51146	22.8079
oRS1623	hyperdCas12a CRISPRa CDR1 Rep #2	CDR1	15.3148	0.994338		-3.97548	15.7303
oRS1623	hyperdCas12a CRISPRa CDR1 Rep #3	CDR1	15.1815	0.937758		-4.03206	16.3595
None	No Template	CDR1	N/A

### Sheet: Sheet2
crRNA	Strain	Gene	Threshold Cycle (Ct)	dCt	Average NTC dCt	ddCt	Fold-Change (OE)
oRS1818	hyperdCas12a CRISPRa CDR2 crRNA #2 Rep #1	PMA1	12.9805
oRS1818	hyperdCas12a CRISPRa CDR2 crRNA #2 Rep #2	PMA1	12.9035
oRS1818	hyperdCas12a CRISPRa CDR2 crRNA #2 Rep #3	PMA1	12.8572
oRS1820	hyperdCas12a CRISPRa CDR2 crRNA #4 Rep #1	PMA1	13.0476
oRS1820	hyperdCas12a CRISPRa CDR2 crRNA #4 Rep #2	PMA1	13.1464
oRS1820	hyperdCas12a CRISPRa CDR2 crRNA #4 Rep #3	PMA1	12.6844
oRS1818+oRS1820	hyperdCas12a CRISPRa CDR2 crRNA #2 + #4 Rep #1	PMA1	13.2635
oRS1818+oRS1820	hyperdCas12a CRISPRa CDR2 crRNA #2 + #4 Rep #2	PMA1	13.0738
oRS1818+oRS1820	hyperdCas12a CRISPRa CDR2 crRNA #2 + #4 Rep #3	PMA1	13.472
None	hyperdCas12a CRISPRa NTC Rep #1	PMA1	12.9563
None	hyperdCas12a CRISPRa NTC Rep #2	PMA1	12.8821
None	hyperdCas12a CRISPRa NTC Rep #3	PMA1	12.8206
None	No Template	PMA1	26.5229
oRS1818	hyperdCas12a CRISPRa CDR2 crRNA #2 Rep #1	CDR2	17.5823	4.6018		-3.56968	11.8735
oRS1818	hyperdCas12a CRISPRa CDR2 crRNA #2 Rep #2	CDR2	17.5077	4.60418		-3.5673	11.854
oRS1818	hyperdCas12a CRISPRa CDR2 crRNA #2 Rep #3	CDR2	17.331	4.47376		-3.69772	12.9755
oRS1820	hyperdCas12a CRISPRa CDR2 crRNA #4 Rep #1	CDR2	15.021	1.97342		-6.19806	73.4179
oRS1820	hyperdCas12a CRISPRa CDR2 crRNA #4 Rep #2	CDR2	15.1968	2.05032		-6.12116	69.607
oRS1820	hyperdCas12a CRISPRa CDR2 crRNA #4 Rep #3	CDR2	15.0566	2.37228		-5.7992	55.6843
oRS1818+oRS1820	hyperdCas12a CRISPRa CDR2 crRNA #2 + #4 Rep #1	CDR2	13.5652	0.301693		-7.86979	233.907
oRS1818+oRS1820	hyperdCas12a CRISPRa CDR2 crRNA #2 + #4 Rep #2	CDR2	12.9542	-0.119683		-8.29116	313.249
oRS1818+oRS1820	hyperdCas12a CRISPRa CDR2 crRNA #2 + #4 Rep #3	CDR2	13.5118	0.0398071		-8.13167	280.465
None	hyperdCas12a CRISPRa NTC Rep #1	CDR2	20.9106	7.95434	8.17148
None	hyperdCas12a CRISPRa NTC Rep #2	CDR2	20.7146	7.83257
None	hyperdCas12a CRISPRa NTC Rep #3	CDR2	21.5481	8.72754
None	No Template	CDR2	UNDETERMINED

### Sheet: Sheet3
crRNA	Strain	Gene	Threshold Cycle (Ct)	dCt	Average NTC dCt	ddCt	Fold-Change (OE)
oRS1623	hyperdCas12a CDR1 CRISPRa Rep #1	PMA1	11.4881
oRS1623	hyperdCas12a CDR1 CRISPRa Rep #2	PMA1	12.414
oRS1623	hyperdCas12a CDR1 CRISPRa Rep #3	PMA1	11.738
oRS1819	hyperdCas12a CDR2 CRISPRa Rep #1	PMA1	12.2215
oRS1819	hyperdCas12a CDR2 CRISPRa Rep #2	PMA1	12.2836
oRS1819	hyperdCas12a CDR2 CRISPRa Rep #3	PMA1	12.2663
oRS1900	hyperdCas12a MDR1 CRISPRa Rep #1	PMA1	12.0282
oRS1900	hyperdCas12a MDR1 CRISPRa Rep #2	PMA1	12.3889
oRS1900	hyperdCas12a MDR1 CRISPRa Rep #3	PMA1	12.4385
oRS1623+oRS1819	hyperdCas12a CDR1+CDR2 CRISPRa Rep #1	PMA1	12.2134
oRS1623+oRS1819	hyperdCas12a CDR1+CDR2 CRISPRa Rep #2	PMA1	12.2715
oRS1623+oRS1819	hyperdCas12a CDR1+CDR2 CRISPRa Rep #3	PMA1	12.236
oRS1623+oRS1819+oRS1900	hyperdCas12a CDR1+CDR2+MDR1 CRISPRa Rep #1	PMA1	12.1529
oRS1623+oRS1819+oRS1900	hyperdCas12a CDR1+CDR2+MDR1 CRISPRa Rep #2	PMA1	12.5586
oRS1623+oRS1819+oRS1900	hyperdCas12a CDR1+CDR2+MDR1 CRISPRa Rep #3	PMA1	12.4253
oRS1623+oRS1819+oRS1900	hyperdCas12a CDR1+CDR2+MDR1 w/ SynSeps CRISPRa Rep #1	PMA1	12.0877
oRS1623+oRS1819+oRS1900	hyperdCas12a CDR1+CDR2+MDR1 w/ SynSeps CRISPRa Rep #2	PMA1	12.1503
oRS1623+oRS1819+oRS1900	hyperdCas12a CDR1+CDR2+MDR1 w/ SynSeps CRISPRa Rep #3	PMA1	12.62
None	hyperdCas12a CRISPRa NTC Rep #1	PMA1	12.1184
None	hyperdCas12a CRISPRa NTC Rep #2	PMA1	12.2451
None	hyperdCas12a CRISPRa NTC Rep #3	PMA1	12.1568
None	No Template	PMA1	26.8471
oRS1623	hyperdCas12a CDR1 CRISPRa Rep #1	CDR1	12.3794	0.891323		-4.23893	18.8819
oRS1623	hyperdCas12a CDR1 CRISPRa Rep #2	CDR1	12.8816	0.46754		-4.66271	25.3289
oRS1623	hyperdCas12a CDR1 CRISPRa Rep #3	CDR1	12.4614	0.723344		-4.40691	21.2135
oRS1819	hyperdCas12a CDR2 CRISPRa Rep #1	CDR1	17.4518	5.23033		0.10008	0.932982
oRS1819	hyperdCas12a CDR2 CRISPRa Rep #2	CDR1	17.431	5.14745		0.017196	0.988151
oRS1819	hyperdCas12a CDR2 CRISPRa Rep #3	CDR1	17.3347	5.06838		-0.0618744	1.04382
oRS1900	hyperdCas12a MDR1 CRISPRa Rep #1	CDR1	17.2936	5.26539		0.135138	0.910583
oRS1900	hyperdCas12a MDR1 CRISPRa Rep #2	CDR1	17.5068	5.11787		-0.0123873	1.00862
oRS1900	hyperdCas12a MDR1 CRISPRa Rep #3	CDR1	17.3051	4.86657		-0.263688	1.20054
oRS1623+oRS1819	hyperdCas12a CDR1+CDR2 CRISPRa Rep #1	CDR1	12.963	0.749569		-4.38069	20.8314
oRS1623+oRS1819	hyperdCas12a CDR1+CDR2 CRISPRa Rep #2	CDR1	13.1219	0.850457		-4.2798	19.4244
oRS1623+oRS1819	hyperdCas12a CDR1+CDR2 CRISPRa Rep #3	CDR1	13.1538	0.917719		-4.21254	18.5396
oRS1623+oRS1819+oRS1900	hyperdCas12a CDR1+CDR2+MDR1 CRISPRa Rep #1	CDR1	12.9856	0.83263		-4.29762	19.6659
oRS1623+oRS1819+oRS1900	hyperdCas12a CDR1+CDR2+MDR1 CRISPRa Rep #2	CDR1	13.2546	0.696041		-4.43421	21.6188
oRS1623+oRS1819+oRS1900	hyperdCas12a CDR1+CDR2+MDR1 CRISPRa Rep #3	CDR1	13.2042	0.778885		-4.35137	20.4123
oRS1623+oRS1819+oRS1900	hyperdCas12a CDR1+CDR2+MDR1 w/ SynSeps CRISPRa Rep #1	CDR1	13.218	1.13038		-3.99988	15.9986
oRS1623+oRS1819+oRS1900	hyperdCas12a CDR1+CDR2+MDR1 w/ SynSeps CRISPRa Rep #2	CDR1	13.2367	1.08644		-4.04381	16.4933
oRS1623+oRS1819+oRS1900	hyperdCas12a CDR1+CDR2+MDR1 w/ SynSeps CRISPRa Rep #3	CDR1	13.5025	0.882518		-4.24774	18.9975
None	hyperdCas12a CRISPRa NTC Rep #1	CDR1	17.346	5.2276	5.13025
None	hyperdCas12a CRISPRa NTC Rep #2	CDR1	17.5133	5.26828
None	hyperdCas12a CRISPRa NTC Rep #3	CDR1	17.0517	4.89489
None	No Template	CDR1	37.7718
oRS1623	hyperdCas12a CDR1 CRISPRa Rep #1	CDR2	19.8827	8.39464		0.102761	0.931249
oRS1623	hyperdCas12a CDR1 CRISPRa Rep #2	CDR2	21.4299	9.01588		0.724005	0.605415
oRS1623	hyperdCas12a CDR1 CRISPRa Rep #3	CDR2	20.0272	8.2892		-0.00267968	1.00186
oRS1819	hyperdCas12a CDR2 CRISPRa Rep #1	CDR2	12.6941	0.472603		-7.81927	225.858
oRS1819	hyperdCas12a CDR2 CRISPRa Rep #2	CDR2	12.5678	0.284256		-8.00762	257.356
oRS1819	hyperdCas12a CDR2 CRISPRa Rep #3	CDR2	12.7229	0.456633		-7.83524	228.372
oRS1900	hyperdCas12a MDR1 CRISPRa Rep #1	CDR2	20.0181	7.98987		-0.302011	1.23286
oRS1900	hyperdCas12a MDR1 CRISPRa Rep #2	CDR2	20.6878	8.29886		0.00698419	0.995171
oRS1900	hyperdCas12a MDR1 CRISPRa Rep #3	CDR2	20.2339	7.79537		-0.49651	1.4108
oRS1623+oRS1819	hyperdCas12a CDR1+CDR2 CRISPRa Rep #1	CDR2	12.7944	0.580947		-7.71093	209.518
oRS1623+oRS1819	hyperdCas12a CDR1+CDR2 CRISPRa Rep #2	CDR2	13.0133	0.741789		-7.55009	187.414
oRS1623+oRS1819	hyperdCas12a CDR1+CDR2 CRISPRa Rep #3	CDR2	13.3024	1.06637		-7.22551	149.656
oRS1623+oRS1819+oRS1900	hyperdCas12a CDR1+CDR2+MDR1 CRISPRa Rep #1	CDR2	12.8447	0.691735		-7.60014	194.031
oRS1623+oRS1819+oRS1900	hyperdCas12a CDR1+CDR2+MDR1 CRISPRa Rep #2	CDR2	13.2156	0.657067		-7.63481	198.75
oRS1623+oRS1819+oRS1900	hyperdCas12a CDR1+CDR2+MDR1 CRISPRa Rep #3	CDR2	13.0496	0.624254		-7.66762	203.322
oRS1623+oRS1819+oRS1900	hyperdCas12a CDR1+CDR2+MDR1 w/ SynSeps CRISPRa Rep #1	CDR2	13.1515	1.06384		-7.22804	149.919
oRS1623+oRS1819+oRS1900	hyperdCas12a CDR1+CDR2+MDR1 w/ SynSeps CRISPRa Rep #2	CDR2	13.1328	0.982526		-7.30935	158.611
oRS1623+oRS1819+oRS1900	hyperdCas12a CDR1+CDR2+MDR1 w/ SynSeps CRISPRa Rep #3	CDR2	13.3425	0.722516		-7.56936	189.935
None	hyperdCas12a CRISPRa NTC Rep #1	CDR2	20.5669	8.44847	8.29188
None	hyperdCas12a CRISPRa NTC Rep #2	CDR2	20.6862	8.44115
None	hyperdCas12a CRISPRa NTC Rep #3	CDR2	20.1429	7.98601
None	No Template	CDR2	33.0925
oRS1623	hyperdCas12a CDR1 CRISPRa Rep #1	MDR1	19.4978	8.00972		0.420659	0.747083
oRS1623	hyperdCas12a CDR1 CRISPRa Rep #2	MDR1	20.2327	7.81863		0.229564	0.852893
oRS1623	hyperdCas12a CDR1 CRISPRa Rep #3	MDR1	19.4072	7.66917		0.0801112	0.945985
oRS1819	hyperdCas12a CDR2 CRISPRa Rep #1	MDR1	20.7584	8.53693		0.947867	0.518398
oRS1819	hyperdCas12a CDR2 CRISPRa Rep #2	MDR1	19.9183	7.63476		0.0456927	0.968825
oRS1819	hyperdCas12a CDR2 CRISPRa Rep #3	MDR1	19.7886	7.5223		-0.0667673	1.04737
oRS1900	hyperdCas12a MDR1 CRISPRa Rep #1	MDR1	13.4633	1.43512		-6.15394	71.2067
oRS1900	hyperdCas12a MDR1 CRISPRa Rep #2	MDR1	13.7079	1.31899		-6.27008	77.1757
oRS1900	hyperdCas12a MDR1 CRISPRa Rep #3	MDR1	13.7888	1.35027		-6.23879	75.5202
oRS1623+oRS1819	hyperdCas12a CDR1+CDR2 CRISPRa Rep #1	MDR1	20.4374	8.224		0.634932	0.643971
oRS1623+oRS1819	hyperdCas12a CDR1+CDR2 CRISPRa Rep #2	MDR1	20.1547	7.88321		0.294143	0.815557
oRS1623+oRS1819	hyperdCas12a CDR1+CDR2 CRISPRa Rep #3	MDR1	20.2571	8.02102		0.431954	0.741257
oRS1623+oRS1819+oRS1900	hyperdCas12a CDR1+CDR2+MDR1 CRISPRa Rep #1	MDR1	14.0912	1.93828		-5.65078	50.2406
oRS1623+oRS1819+oRS1900	hyperdCas12a CDR1+CDR2+MDR1 CRISPRa Rep #2	MDR1	14.5569	1.99836		-5.59071	48.1915
oRS1623+oRS1819+oRS1900	hyperdCas12a CDR1+CDR2+MDR1 CRISPRa Rep #3	MDR1	14.4249	1.99952		-5.58955	48.1528
oRS1623+oRS1819+oRS1900	hyperdCas12a CDR1+CDR2+MDR1 w/ SynSeps CRISPRa Rep #1	MDR1	14.6399	2.55225		-5.03682	32.8272
oRS1623+oRS1819+oRS1900	hyperdCas12a CDR1+CDR2+MDR1 w/ SynSeps CRISPRa Rep #2	MDR1	14.6483	2.49801		-5.09105	34.0847
oRS1623+oRS1819+oRS1900	hyperdCas12a CDR1+CDR2+MDR1 w/ SynSeps CRISPRa Rep #3	MDR1	14.9655	2.34548		-5.24358	37.8857
None	hyperdCas12a CRISPRa NTC Rep #1	MDR1	20.033	7.9146	7.58906
None	hyperdCas12a CRISPRa NTC Rep #2	MDR1	20.0918	7.8467
None	hyperdCas12a CRISPRa NTC Rep #3	MDR1	19.1627	7.0059
None	No Template	MDR1	29.3287

### Sheet: Sheet4
crRNA	Strain	Gene	Threshold Cycle (Ct)	dCt	Average NTC dCt	ddCt	Fold-Change (OE)
None	hyperdCas12a CRISPRa NTC Rep #1	PMA1	12.6872
None	hyperdCas12a CRISPRa NTC Rep #2	PMA1	12.5311
None	hyperdCas12a CRISPRa NTC Rep #3	PMA1	12.3734
oRS1623	hyperdCas12a CDR1 CRISPRa Rep #1	PMA1	12.3044
oRS1623	hyperdCas12a CDR1 CRISPRa Rep #2	PMA1	12.2885
oRS1623	hyperdCas12a CDR1 CRISPRa Rep #3	PMA1	12.2625
gRS107 (ie. 1 non-targeting crRNA and oRS12623)	hyperdCas12a 1 non-targeting crRNA + CDR1 CRISPRa Rep #1	PMA1	12.1709
gRS107 (ie. 1 non-targeting crRNA and oRS12623)	hyperdCas12a 1 non-targeting crRNA + CDR1 CRISPRa Rep #2	PMA1	12.0556
gRS107 (ie. 1 non-targeting crRNA and oRS12623)	hyperdCas12a 1 non-targeting crRNA + CDR1 CRISPRa Rep #3	PMA1	12.4907
gRS111 (ie. 3 non-targeting crRNAs and oRS12623)	hyperdCas12a 3 non-targeting crRNAs + CDR1 CRISPRa Rep #1	PMA1	12.2951
gRS111 (ie. 3 non-targeting crRNAs and oRS12623)	hyperdCas12a 3 non-targeting crRNAs + CDR1 CRISPRa Rep #2	PMA1	11.8409
gRS111 (ie. 3 non-targeting crRNAs and oRS12623)	hyperdCas12a 3 non-targeting crRNAs + CDR1 CRISPRa Rep #3	PMA1	12.3612
gRS127 (ie. 5 non-targeting crRNAs and oRS12623)	hyperdCas12a 5 non-targeting crRNAs + CDR1 CRISPRa Rep #1	PMA1	12.162
gRS127 (ie. 5 non-targeting crRNAs and oRS12623)	hyperdCas12a 5 non-targeting crRNAs + CDR1 CRISPRa Rep #2	PMA1	12.013
gRS127 (ie. 5 non-targeting crRNAs and oRS12623)	hyperdCas12a 5 non-targeting crRNAs + CDR1 CRISPRa Rep #3	PMA1	12.0258
None	No Template	PMA1	25.8793
None	hyperdCas12a CRISPRa NTC Rep #1	CDR1	17.3371	4.64996	4.65545
None	hyperdCas12a CRISPRa NTC Rep #2	CDR1	16.9483	4.41725
None	hyperdCas12a CRISPRa NTC Rep #3	CDR1	17.2725	4.89913
oRS1623	hyperdCas12a CDR1 CRISPRa Rep #1	CDR1	13.2214	0.917016		-3.73843	13.3469
oRS1623	hyperdCas12a CDR1 CRISPRa Rep #2	CDR1	13.4273	1.13875		-3.51669	11.4454
oRS1623	hyperdCas12a CDR1 CRISPRa Rep #3	CDR1	13.3856	1.12309		-3.53236	11.5703
gRS107 (ie. 1 non-targeting crRNA and oRS12623)	hyperdCas12a 1 non-targeting crRNA + CDR1 CRISPRa Rep #1	CDR1	13.5713	1.40046		-3.25499	9.54659
gRS107 (ie. 1 non-targeting crRNA and oRS12623)	hyperdCas12a 1 non-targeting crRNA + CDR1 CRISPRa Rep #2	CDR1	13.7582	1.70259		-2.95286	7.7428
gRS107 (ie. 1 non-targeting crRNA and oRS12623)	hyperdCas12a 1 non-targeting crRNA + CDR1 CRISPRa Rep #3	CDR1	13.8367	1.34601		-3.30944	9.91381
gRS111 (ie. 3 non-targeting crRNAs and oRS12623)	hyperdCas12a 3 non-targeting crRNAs + CDR1 CRISPRa Rep #1	CDR1	13.7496	1.45455		-3.2009	9.19532
gRS111 (ie. 3 non-targeting crRNAs and oRS12623)	hyperdCas12a 3 non-targeting crRNAs + CDR1 CRISPRa Rep #2	CDR1	13.8285	1.98758		-2.66787	6.35488
gRS111 (ie. 3 non-targeting crRNAs and oRS12623)	hyperdCas12a 3 non-targeting crRNAs + CDR1 CRISPRa Rep #3	CDR1	14.1023	1.74109		-2.91436	7.53894
gRS127 (ie. 5 non-targeting crRNAs and oRS12623)	hyperdCas12a 5 non-targeting crRNAs + CDR1 CRISPRa Rep #1	CDR1	14.0045	1.84253		-2.81291	7.02702
gRS127 (ie. 5 non-targeting crRNAs and oRS12623)	hyperdCas12a 5 non-targeting crRNAs + CDR1 CRISPRa Rep #2	CDR1	14.0203	2.00733		-2.64811	6.26846
gRS127 (ie. 5 non-targeting crRNAs and oRS12623)	hyperdCas12a 5 non-targeting crRNAs + CDR1 CRISPRa Rep #3	CDR1	14.1604	2.13463		-2.52082	5.73908
None	No Template	CDR1	UNDETERMINED

### Sheet: Sheet5
crRNA	Strain	Gene	Threshold Cycle (Ct)	dCt	Average NTC dCt	ddCt	Fold-Change (OE)	Repression
oRS1903	hyperdCas12a ERG6 CRISPRi Rep #1	PMA1	12.6291
oRS1903	hyperdCas12a ERG6 CRISPRi Rep #1	PMA1	12.5233
oRS1903	hyperdCas12a ERG6 CRISPRi Rep #1	PMA1	12.3231
oRS1906	hyperdCas12a ERG251 CRISPRi Rep #1	PMA1	12.0446
oRS1906	hyperdCas12a ERG251 CRISPRi Rep #2	PMA1	12.0391
oRS1906	hyperdCas12a ERG251 CRISPRi Rep #3	PMA1	11.9686
oRS1903+oRS1906	hyperdCas12a ERG6+ERG251 CRISPRi Rep #1	PMA1	11.5744
oRS1903+oRS1906	hyperdCas12a ERG6+ERG251 CRISPRi Rep #2	PMA1	11.3839
oRS1903+oRS1906	hyperdCas12a ERG6+ERG251 CRISPRi Rep #3	PMA1	11.9257
None	hyperdCas12a CRISPRi NTC Rep #1	PMA1	12.0853
None	hyperdCas12a CRISPRi NTC Rep #2	PMA1	12.1777
None	hyperdCas12a CRISPRi NTC Rep #3	PMA1	11.8022
None	No Template	PMA1	25.2593
oRS1903	hyperdCas12a ERG6 CRISPRi Rep #1	ERG251	14.5653	1.93616		-0.0434359	1.03057	0.970341
oRS1903	hyperdCas12a ERG6 CRISPRi Rep #1	ERG251	14.5636	2.04034		0.0607361	0.958775	1.043
oRS1903	hyperdCas12a ERG6 CRISPRi Rep #1	ERG251	14.5643	2.24116		0.261565	0.834182	1.19878
oRS1906	hyperdCas12a ERG251 CRISPRi Rep #1	ERG251	18.8969	6.85229		4.87269	0.0341329	29.2972
oRS1906	hyperdCas12a ERG251 CRISPRi Rep #2	ERG251	18.861	6.82182		4.84222	0.0348615	28.6849
oRS1906	hyperdCas12a ERG251 CRISPRi Rep #3	ERG251	18.6452	6.67664		4.69705	0.0385521	25.9389
oRS1903+oRS1906	hyperdCas12a ERG6+ERG251 CRISPRi Rep #1	ERG251	17.03	5.45565		3.47605	0.0898681	11.1274
oRS1903+oRS1906	hyperdCas12a ERG6+ERG251 CRISPRi Rep #2	ERG251	16.9638	5.5799		3.6003	0.0824521	12.1283
oRS1903+oRS1906	hyperdCas12a ERG6+ERG251 CRISPRi Rep #3	ERG251	17.5222	5.5965		3.6169	0.081509	12.2686
None	hyperdCas12a CRISPRi NTC Rep #1	ERG251	14.075	1.98965	1.9796
None	hyperdCas12a CRISPRi NTC Rep #2	ERG251	14.1585	1.98084
None	hyperdCas12a CRISPRi NTC Rep #3	ERG251	13.7705	1.9683
None	No Template	ERG251	30.9795
oRS1903	hyperdCas12a ERG6 CRISPRi Rep #1	ERG6	19.079	6.44988		4.21099	0.0539966	18.5197
oRS1903	hyperdCas12a ERG6 CRISPRi Rep #1	ERG6	19.1745	6.65128		4.41239	0.0469611	21.2942
oRS1903	hyperdCas12a ERG6 CRISPRi Rep #1	ERG6	18.5027	6.17956		3.94067	0.065124	15.3553
oRS1906	hyperdCas12a ERG251 CRISPRi Rep #1	ERG6	15.0162	2.97159		0.732705	0.601775	1.66175
oRS1906	hyperdCas12a ERG251 CRISPRi Rep #2	ERG6	14.918	2.87889		0.639999	0.641713	1.55833
oRS1906	hyperdCas12a ERG251 CRISPRi Rep #3	ERG6	14.6502	2.68162		0.442727	0.735742	1.35917
oRS1903+oRS1906	hyperdCas12a ERG6+ERG251 CRISPRi Rep #1	ERG6	16.3282	4.75379		2.5149	0.17496	5.71559
oRS1903+oRS1906	hyperdCas12a ERG6+ERG251 CRISPRi Rep #2	ERG6	16.423	5.03908		2.80019	0.143568	6.96534
oRS1903+oRS1906	hyperdCas12a ERG6+ERG251 CRISPRi Rep #3	ERG6	16.5964	4.67079		2.4319	0.185321	5.39604
None	hyperdCas12a CRISPRi NTC Rep #1	ERG6	14.0314	1.94605	2.23889
None	hyperdCas12a CRISPRi NTC Rep #2	ERG6	14.2557	2.078
None	hyperdCas12a CRISPRi NTC Rep #3	ERG6	14.4948	2.69261
None	No Template	ERG6	33.2899

### Sheet: Sheet6
crRNA	Strain	Condition	Gene	Threshold Cycle (Ct)	dCt	Average NTC dCt	ddCt	Fold-Change (OE)	Repression
oRS1903+oRS1906	Inducible hyperdCas12a ERG6+ERG251 CRISPRi Rep #1	DMSO	PMA1	11.3587
oRS1903+oRS1906	Inducible hyperdCas12a ERG6+ERG251 CRISPRi Rep #2	DMSO	PMA1	11.3411
oRS1903+oRS1906	Inducible hyperdCas12a ERG6+ERG251 CRISPRi Rep #3	DMSO	PMA1	11.3136
None	Inducible hyperdCas12a CRISPRi NTC Rep #1	DMSO	PMA1	10.564
None	Inducible hyperdCas12a CRISPRi NTC Rep #2	DMSO	PMA1	11.1657
None	Inducible hyperdCas12a CRISPRi NTC Rep #3	DMSO	PMA1	10.9729
oRS1903+oRS1906	Inducible hyperdCas12a ERG6+ERG251 CRISPRi Rep #1	ATc	PMA1	11.2117
oRS1903+oRS1906	Inducible hyperdCas12a ERG6+ERG251 CRISPRi Rep #2	ATc	PMA1	11.5799
oRS1903+oRS1906	Inducible hyperdCas12a ERG6+ERG251 CRISPRi Rep #3	ATc	PMA1	11.4481
None	Inducible hyperdCas12a CRISPRi NTC Rep #1	ATc	PMA1	11.2817
None	Inducible hyperdCas12a CRISPRi NTC Rep #2	ATc	PMA1	11.6044
None	Inducible hyperdCas12a CRISPRi NTC Rep #3	ATc	PMA1	11.2132
None	No Template	None	PMA1	28.4507
oRS1903+oRS1906	Inducible hyperdCas12a ERG6+ERG251 CRISPRi Rep #1	DMSO	DCAS12A	16.588	5.2293
oRS1903+oRS1906	Inducible hyperdCas12a ERG6+ERG251 CRISPRi Rep #2	DMSO	DCAS12A	16.805	5.46388
oRS1903+oRS1906	Inducible hyperdCas12a ERG6+ERG251 CRISPRi Rep #3	DMSO	DCAS12A	16.6853	5.37175
None	Inducible hyperdCas12a CRISPRi NTC Rep #1	DMSO	DCAS12A	19.2577	8.6937
None	Inducible hyperdCas12a CRISPRi NTC Rep #2	DMSO	DCAS12A	20.1249	8.95919
None	Inducible hyperdCas12a CRISPRi NTC Rep #3	DMSO	DCAS12A	19.8907	8.91783
oRS1903+oRS1906	Inducible hyperdCas12a ERG6+ERG251 CRISPRi Rep #1	ATc	DCAS12A	21.8365	10.6248
oRS1903+oRS1906	Inducible hyperdCas12a ERG6+ERG251 CRISPRi Rep #2	ATc	DCAS12A	21.9085	10.3286
oRS1903+oRS1906	Inducible hyperdCas12a ERG6+ERG251 CRISPRi Rep #3	ATc	DCAS12A	22.1476	10.6996
None	Inducible hyperdCas12a CRISPRi NTC Rep #1	ATc	DCAS12A	21.9726	10.691
None	Inducible hyperdCas12a CRISPRi NTC Rep #2	ATc	DCAS12A	21.9779	10.3735
None	Inducible hyperdCas12a CRISPRi NTC Rep #3	ATc	DCAS12A	21.8014	10.5882
None	No Template	None	DCAS12A	35.2871
oRS1903+oRS1906	Inducible hyperdCas12a ERG6+ERG251 CRISPRi Rep #1	DMSO	ERG6	16.0337	4.675		1.03545	0.487865	2.04975
oRS1903+oRS1906	Inducible hyperdCas12a ERG6+ERG251 CRISPRi Rep #2	DMSO	ERG6	15.8446	4.50342		0.863866	0.549478	1.81991
oRS1903+oRS1906	Inducible hyperdCas12a ERG6+ERG251 CRISPRi Rep #3	DMSO	ERG6	16.1127	4.79918		1.15963	0.447629	2.23399
None	Inducible hyperdCas12a CRISPRi NTC Rep #1	DMSO	ERG6	14.3346	3.77061	3.63956
None	Inducible hyperdCas12a CRISPRi NTC Rep #2	DMSO	ERG6	14.7536	3.58786
None	Inducible hyperdCas12a CRISPRi NTC Rep #3	DMSO	ERG6	14.5331	3.56019
oRS1903+oRS1906	Inducible hyperdCas12a ERG6+ERG251 CRISPRi Rep #1	ATc	ERG6	14.7069	3.49521		-0.141565	1.1031	0.906535
oRS1903+oRS1906	Inducible hyperdCas12a ERG6+ERG251 CRISPRi Rep #2	ATc	ERG6	14.8101	3.23014		-0.406629	1.32558	0.754384
oRS1903+oRS1906	Inducible hyperdCas12a ERG6+ERG251 CRISPRi Rep #3	ATc	ERG6	15.0205	3.57247		-0.0642996	1.04558	0.95641
None	Inducible hyperdCas12a CRISPRi NTC Rep #1	ATc	ERG6	14.8863	3.60467	3.63677
None	Inducible hyperdCas12a CRISPRi NTC Rep #2	ATc	ERG6	15.2351	3.63073
None	Inducible hyperdCas12a CRISPRi NTC Rep #3	ATc	ERG6	14.8881	3.67491
None	No Template	None	ERG6	32.9054
oRS1903+oRS1906	Inducible hyperdCas12a ERG6+ERG251 CRISPRi Rep #1	DMSO	ERG251	17.4072	6.04852		2.74716	0.148944	6.71392
oRS1903+oRS1906	Inducible hyperdCas12a ERG6+ERG251 CRISPRi Rep #2	DMSO	ERG251	17.1792	5.83807		2.53671	0.172336	5.80263
oRS1903+oRS1906	Inducible hyperdCas12a ERG6+ERG251 CRISPRi Rep #3	DMSO	ERG251	17.3754	6.06183		2.76047	0.147576	6.77616
None	Inducible hyperdCas12a CRISPRi NTC Rep #1	DMSO	ERG251	14.3278	3.76383	3.30136
None	Inducible hyperdCas12a CRISPRi NTC Rep #2	DMSO	ERG251	14.224	3.0583
None	Inducible hyperdCas12a CRISPRi NTC Rep #3	DMSO	ERG251	14.0548	3.08196
oRS1903+oRS1906	Inducible hyperdCas12a ERG6+ERG251 CRISPRi Rep #1	ATc	ERG251	13.8697	2.65802		-0.0351991	1.0247	0.975897
oRS1903+oRS1906	Inducible hyperdCas12a ERG6+ERG251 CRISPRi Rep #2	ATc	ERG251	13.8643	2.28438		-0.408835	1.32761	0.753232
oRS1903+oRS1906	Inducible hyperdCas12a ERG6+ERG251 CRISPRi Rep #3	ATc	ERG251	13.9843	2.53623		-0.15699	1.11496	0.896894
None	Inducible hyperdCas12a CRISPRi NTC Rep #1	ATc	ERG251	14.132	2.85031	2.69322
None	Inducible hyperdCas12a CRISPRi NTC Rep #2	ATc	ERG251	14.1456	2.5412
None	Inducible hyperdCas12a CRISPRi NTC Rep #3	ATc	ERG251	13.9013	2.68815
None	No Template	None	ERG251	31.9343

### Sheet: Sheet7
crRNA	Strain	Condition	Gene	Threshold Cycle (Ct)	dCt	Average NTC dCt	ddCt	Fold-Change (OE)
oRS1623+oRS1819+oRS1900	Inducible hyperdCas12a CDR1+CDR2+MDR1 CRISPRa Rep #1	DMSO	PMA1	11.5376
oRS1623+oRS1819+oRS1900	Inducible hyperdCas12a CDR1+CDR2+MDR1 CRISPRa Rep #2	DMSO	PMA1	11.1459
oRS1623+oRS1819+oRS1900	Inducible hyperdCas12a CDR1+CDR2+MDR1 CRISPRa Rep #3	DMSO	PMA1	11.3029
None	Inducible hyperdCas12a CRISPRa NTC Rep #1	DMSO	PMA1	11.3693
None	Inducible hyperdCas12a CRISPRa NTC Rep #2	DMSO	PMA1	11.265
None	Inducible hyperdCas12a CRISPRa NTC Rep #3	DMSO	PMA1	11.2169
oRS1623+oRS1819+oRS1900	Inducible hyperdCas12a CDR1+CDR2+MDR1 CRISPRa Rep #1	ATc	PMA1	11.1864
oRS1623+oRS1819+oRS1900	Inducible hyperdCas12a CDR1+CDR2+MDR1 CRISPRa Rep #2	ATc	PMA1	11.3004
oRS1623+oRS1819+oRS1900	Inducible hyperdCas12a CDR1+CDR2+MDR1 CRISPRa Rep #3	ATc	PMA1	11.2607
None	Inducible hyperdCas12a CRISPRa NTC Rep #1	ATc	PMA1	11.3638
None	Inducible hyperdCas12a CRISPRa NTC Rep #2	ATc	PMA1	11.1404
None	Inducible hyperdCas12a CRISPRa NTC Rep #3	ATc	PMA1	11.2867
oRS1623+oRS1819+oRS1900	Inducible hyperdCas12a CDR1+CDR2+MDR1 CRISPRa Rep #1	DMSO	CDR1	13.7067	2.16911		-1.58582	3.00179
oRS1623+oRS1819+oRS1900	Inducible hyperdCas12a CDR1+CDR2+MDR1 CRISPRa Rep #2	DMSO	CDR1	13.5404	2.39451		-1.36042	2.56761
oRS1623+oRS1819+oRS1900	Inducible hyperdCas12a CDR1+CDR2+MDR1 CRISPRa Rep #3	DMSO	CDR1	13.5944	2.29149		-1.46344	2.75766
None	Inducible hyperdCas12a CRISPRa NTC Rep #1	DMSO	CDR1	15.033	3.66369	3.75493
None	Inducible hyperdCas12a CRISPRa NTC Rep #2	DMSO	CDR1	15.0688	3.80378
None	Inducible hyperdCas12a CRISPRa NTC Rep #3	DMSO	CDR1	15.0142	3.79733
oRS1623+oRS1819+oRS1900	Inducible hyperdCas12a CDR1+CDR2+MDR1 CRISPRa Rep #1	ATc	CDR1	14.9306	3.74422		-0.27342	1.20867
oRS1623+oRS1819+oRS1900	Inducible hyperdCas12a CDR1+CDR2+MDR1 CRISPRa Rep #2	ATc	CDR1	14.6876	3.38729		-0.630357	1.54795
oRS1623+oRS1819+oRS1900	Inducible hyperdCas12a CDR1+CDR2+MDR1 CRISPRa Rep #3	ATc	CDR1	15.0302	3.76956		-0.248088	1.18763
None	Inducible hyperdCas12a CRISPRa NTC Rep #1	ATc	CDR1	15.278	3.91422	4.01764
None	Inducible hyperdCas12a CRISPRa NTC Rep #2	ATc	CDR1	15.1415	4.00102
None	Inducible hyperdCas12a CRISPRa NTC Rep #3	ATc	CDR1	15.4244	4.13769
oRS1623+oRS1819+oRS1900	Inducible hyperdCas12a CDR1+CDR2+MDR1 CRISPRa Rep #1	DMSO	CDR2	15.2368	3.69922		-6.35687	81.9612
oRS1623+oRS1819+oRS1900	Inducible hyperdCas12a CDR1+CDR2+MDR1 CRISPRa Rep #2	DMSO	CDR2	14.8901	3.74417		-6.31192	79.4469
oRS1623+oRS1819+oRS1900	Inducible hyperdCas12a CDR1+CDR2+MDR1 CRISPRa Rep #3	DMSO	CDR2	15.1353	3.83235		-6.22374	74.7366
None	Inducible hyperdCas12a CRISPRa NTC Rep #1	DMSO	CDR2	21.4098	10.0405	10.0561
None	Inducible hyperdCas12a CRISPRa NTC Rep #2	DMSO	CDR2	21.2448	9.97977
None	Inducible hyperdCas12a CRISPRa NTC Rep #3	DMSO	CDR2	21.3649	10.1481
oRS1623+oRS1819+oRS1900	Inducible hyperdCas12a CDR1+CDR2+MDR1 CRISPRa Rep #1	ATc	CDR2	18.8003	7.61396		-2.38753	5.23261
oRS1623+oRS1819+oRS1900	Inducible hyperdCas12a CDR1+CDR2+MDR1 CRISPRa Rep #2	ATc	CDR2	18.63	7.32964		-2.67186	6.3725
oRS1623+oRS1819+oRS1900	Inducible hyperdCas12a CDR1+CDR2+MDR1 CRISPRa Rep #3	ATc	CDR2	18.8739	7.61319		-2.3883	5.23541
None	Inducible hyperdCas12a CRISPRa NTC Rep #1	ATc	CDR2	21.2694	9.90565	10.0015
None	Inducible hyperdCas12a CRISPRa NTC Rep #2	ATc	CDR2	21.1476	10.0072
None	Inducible hyperdCas12a CRISPRa NTC Rep #3	ATc	CDR2	21.3783	10.0916
oRS1623+oRS1819+oRS1900	Inducible hyperdCas12a CDR1+CDR2+MDR1 CRISPRa Rep #1	DMSO	MDR1	16.9755	5.43788		-2.10065	4.28902
oRS1623+oRS1819+oRS1900	Inducible hyperdCas12a CDR1+CDR2+MDR1 CRISPRa Rep #2	DMSO	MDR1	16.7853	5.63943		-1.8991	3.7298
oRS1623+oRS1819+oRS1900	Inducible hyperdCas12a CDR1+CDR2+MDR1 CRISPRa Rep #3	DMSO	MDR1	16.8	5.49709		-2.04144	4.11656
None	Inducible hyperdCas12a CRISPRa NTC Rep #1	DMSO	MDR1	19.3973	8.02796	7.53853
None	Inducible hyperdCas12a CRISPRa NTC Rep #2	DMSO	MDR1	18.0894	6.82439
None	Inducible hyperdCas12a CRISPRa NTC Rep #3	DMSO	MDR1	18.9801	7.76325
oRS1623+oRS1819+oRS1900	Inducible hyperdCas12a CDR1+CDR2+MDR1 CRISPRa Rep #1	ATc	MDR1	18.5595	7.37312		0.138765	0.908297
oRS1623+oRS1819+oRS1900	Inducible hyperdCas12a CDR1+CDR2+MDR1 CRISPRa Rep #2	ATc	MDR1	16.9378	5.63745		-1.5969	3.02493
oRS1623+oRS1819+oRS1900	Inducible hyperdCas12a CDR1+CDR2+MDR1 CRISPRa Rep #3	ATc	MDR1	18.2854	7.02472		-0.209631	1.15639
None	Inducible hyperdCas12a CRISPRa NTC Rep #1	ATc	MDR1	18.7996	7.43585	7.23435
None	Inducible hyperdCas12a CRISPRa NTC Rep #2	ATc	MDR1	17.9963	6.85581
None	Inducible hyperdCas12a CRISPRa NTC Rep #3	ATc	MDR1	18.6981	7.4114
None	No Template	None	PMA1	26.0892
None	No Template	None	CDR1	37.9291
None	No Template	None	CDR2	37.412
None	No Template	None	MDR1	32.091
