## Supplemental Table 2 for "HyperdCas12a-Based Multiplexed Genetic Regulation in *Candida albicans*"

### Sheet: Key
Supplementary Data 2: Raw MIC Data
Sheet 1: dCas12a CDR1 vs. hyperdCas12a CDR1 fluconazole MICs
Sheet 2: hyperdCas12a CRISPRa CDR2 and MDR1 singleplexed strains fluconazole MICs, and CDR2 promoter tiling fluconazole MICs
Sheet 3: hyperdCas12a non-targeting crRNAs with CRISPRa CDR1 crRNA array fluconazole MICs
Sheet 4: hyperdCas12a CRISPRa CDR1+CDR2+MDR1 fluconazole MICs
Sheet 5: hyperdCas12a CRISPRi ERG6+ERG251 fluconazole MICs

### Sheet: Sheet1
dCas12a CDR1 vs. hyperdCas12a CDR1 30°C														dCas12a CDR1 vs. hyperdCas12a CDR1 37°C
Rep1	FLZ concentration (µg/mL)													Rep1	FLZ concentration (µg/mL)
	64	32	16	8	4	2	1	0.5	0.25	0.125	0.0625	0			64	32	16	8	4	2	1	0.5	0.25	0.125	0.0625	0
dCas12a CRISPRa CDR1	0.068	0.0697	0.0695	0.0702	0.0725	0.0963	0.6007	1.1081	1.2039	1.1504	1.1666	1.185		dCas12a CRISPRa CDR1	0.1808	0.1532	0.1576	0.1465	0.1744	1.0611	1.283	1.236	1.2699	1.2609	1.1827	1.1948
dCas12a CRISPRa NTC	0.0758	0.0783	0.085	0.0759	0.0797	0.0759	0.0784	0.1283	0.9933	1.1842	1.2431	1.2639		dCas12a CRISPRa NTC	0.0947	0.0945	0.092	0.09	0.0961	0.0916	0.1193	0.1722	0.4496	1.1513	1.0904	1.082
hyperdCas12a CRISPRa CDR1	0.0854	0.0843	0.0866	0.0872	0.1289	1.0933	1.2226	1.2243	1.2093	1.153	1.1618	1.2417		hyperdCas12a CRISPRa CDR1	0.2081	0.1833	0.2132	0.205	0.3191	1.255	1.2841	1.2246	1.2352	1.1967	1.2123	1.3106
hyperdCas12a CRISPRa NTC	0.0875	0.0817	0.0902	0.0764	0.0729	0.0758	0.0843	0.1146	1.0702	1.221	1.2564	1.2752		hyperdCas12a CRISPRa NTC	0.1077	0.0974	0.0933	0.0916	0.0805	0.0839	0.0948	0.1451	0.4979	1.168	1.2158	1.2141
Blank YPD	0.0561	0.0572	0.057	0.0558	0.0551	0.0549	0.0545	0.056	0.0558	0.0553	0.0551	0.0558		Blank YPD	0.0568	0.0546	0.0549	0.054	0.054	0.053	0.0536	0.0545	0.0543	0.0534	0.0536	0.0543
Rep2	FLZ concentration (µg/mL)													Rep2	FLZ concentration (µg/mL)
	64	32	16	8	4	2	1	0.5	0.25	0.125	0.0625	0			64	32	16	8	4	2	1	0.5	0.25	0.125	0.0625	0
dCas12a CRISPRa CDR1	0.0728	0.0739	0.0731	0.0731	0.0739	0.1038	0.6383	1.0604	1.2284	1.114	1.1454	1.2127		dCas12a CRISPRa CDR1	0.1655	0.1423	0.1545	0.1552	0.1756	0.8167	1.2722	1.2482	1.2456	1.1862	1.1485	1.147
dCas12a CRISPRa NTC	0.0758	0.0795	0.0784	0.0753	0.0709	0.0725	0.0864	0.2066	1.0807	1.164	1.2158	1.2512		dCas12a CRISPRa NTC	0.086	0.1046	0.0921	0.1036	0.0964	0.1077	0.1255	0.1999	0.6355	1.1729	1.2058	1.2198
hyperdCas12a CRISPRa CDR1	0.0933	0.083	0.0764	0.0807	0.1776	1.0942	1.1936	1.188	1.1931	1.212	1.2335	1.2535		hyperdCas12a CRISPRa CDR1	0.1706	0.2014	0.1596	0.2236	0.2294	1.1537	1.2125	1.1832	1.1411	1.1588	1.2325	1.1869
hyperdCas12a CRISPRa NTC	0.0851	0.0813	0.078	0.0756	0.0748	0.0729	0.0873	0.1796	1.1029	1.2326	1.2302	1.278		hyperdCas12a CRISPRa NTC	0.0975	0.0917	0.093	0.0895	0.0916	0.0901	0.1028	0.1121	0.2589	1.1213	1.1973	1.1918
Blank YPD	0.0571	0.0555	0.0543	0.0536	0.0527	0.0524	0.0533	0.0543	0.0532	0.0524	0.0529	0.0537		Blank YPD	0.0568	0.0568	0.0565	0.0558	0.0548	0.0552	0.0553	0.0567	0.0563	0.0551	0.0555	0.0559
Rep3	FLZ concentration (µg/mL)													Rep3	FLZ concentration (µg/mL)
	64	32	16	8	4	2	1	0.5	0.25	0.125	0.0625	0			64	32	16	8	4	2	1	0.5	0.25	0.125	0.0625	0
dCas12a CRISPRa CDR1	0.074	0.0712	0.0778	0.0744	0.0723	0.0973	0.522	1.0542	1.1875	1.1131	1.1645	1.1874		dCas12a CRISPRa CDR1	0.1836	0.1444	0.1645	0.1739	0.2011	0.9	1.1494	1.2455	1.3102	1.1043	1.2183	1.2716
dCas12a CRISPRa NTC	0.0826	0.0782	0.078	0.0767	0.0768	0.0816	0.0812	0.1564	1.0705	1.1772	1.2246	1.2419		dCas12a CRISPRa NTC	0.104	0.0936	0.0907	0.0907	0.0927	0.1023	0.1045	0.1727	0.269	1.1399	1.0588	1.1229
hyperdCas12a CRISPRa CDR1	0.087	0.0864	0.0847	0.0839	0.1627	1.0524	1.2056	1.2117	1.2128	1.1383	1.1608	1.241		hyperdCas12a CRISPRa CDR1	0.1732	0.2211	0.1733	0.1776	0.2022	1.1598	1.237	1.1396	1.1943	0.9335	1.0244	1.0691
hyperdCas12a CRISPRa NTC	0.0929	0.0809	0.083	0.0859	0.0817	0.0811	0.084	0.138	1.1328	1.2226	1.239	1.2773		hyperdCas12a CRISPRa NTC	0.0957	0.1015	0.0885	0.0925	0.092	0.0965	0.1058	0.1167	0.2772	1.1083	1.1465	1.137
Blank YPD	0.0564	0.0568	0.0561	0.0552	0.054	0.0545	0.0549	0.0552	0.0557	0.0547	0.055	0.0552		Blank YPD	0.0574	0.057	0.0566	0.0563	0.0548	0.0547	0.0551	0.056	0.0562	0.0551	0.0554	0.0557

### Sheet: Sheet2
CDR2 CRISPRa 37°C														MDR1 CRISPRa 37°C
Rep1	FLZ concentration (µg/mL)													Rep1	FLZ concentration (µg/mL)
	64	32	16	8	4	2	1	0.5	0.25	0.125	0.0625	0			64	32	16	8	4	2	1	0.5	0.25	0.125	0.0625	0
hyperdCas12a CRISPRa CDR2 crRNA #1	0.1086	0.1089	0.1124	0.1107	0.1091	0.1054	0.1315	0.3017	1.3243	1.3241	1.2609	1.2342		hyperdCas12a CRISPRa MDR1 crRNA #1	0.1186	0.1147	0.1261	0.1226	0.1222	0.128	0.14	0.3705	1.1697	1.1682	1.177	1.1964
hyperdCas12a CRISPRa CDR2 crRNA #2	0.0795	0.0769	0.0758	0.0806	0.0786	0.0818	0.0881	0.1065	1.1668	1.2683	1.3117	1.2759		hyperdCas12a CRISPRa MDR1 crRNA #2	0.0851	0.0817	0.0853	0.0888	0.0886	0.1052	0.92	1.1871	1.1524	1.1527	1.1713	1.1826
hyperdCas12a CRISPRa CDR2 crRNA #3	0.113	0.0994	0.0984	0.1017	0.0907	0.1109	0.1072	1.1767	1.1375	1.0619	1.1539	1.1049		hyperdCas12a CRISPRa MDR1 crRNA #3	0.0952	0.0907	0.0903	0.087	0.0801	0.0901	1.0773	1.174	1.1906	1.1815	1.2047	1.2128
hyperdCas12a CRISPRa CDR2 crRNA #4	0.0955	0.0925	0.0885	0.0835	0.0879	0.0923	0.0929	0.1666	1.2141	1.2803	1.2451	1.2892		hyperdCas12a CRISPRa NTC	0.1052	0.1056	0.1047	0.0976	0.0955	0.0936	0.1064	0.1157	0.3803	1.2259	1.1773	1.1841
hyperdCas12a CRISPRa CDR2 crRNA #2 + #4	0.0961	0.101	0.0822	0.0789	0.0834	0.0946	0.1474	1.1741	1.1455	1.1417	1.1239	1.0382		Blank YPD	0.0565	0.0574	0.0561	0.0562	0.0561	0.0553	0.0553	0.0561	0.0559	0.0558	0.0558	0.0558
hyperdCas12a CRISPRa NTC	0.1016	0.1078	0.1029	0.1077	0.1	0.1036	0.1208	0.1343	0.5006	1.222	1.2418	1.2246
Blank YPD	0.0551	0.0556	0.0554	0.056	0.0551	0.0546	0.0547	0.0559	0.0555	0.0554	0.0553	0.0558
Rep2	FLZ concentration (µg/mL)													Rep2	FLZ concentration (µg/mL)
	64	32	16	8	4	2	1	0.5	0.25	0.125	0.0625	0			64	32	16	8	4	2	1	0.5	0.25	0.125	0.0625	0
hyperdCas12a CRISPRa CDR2 crRNA #1	0.1037	0.107	0.1052	0.1023	0.1052	0.1018	0.1097	0.1869	1.2126	1.225	1.2185	1.278		hyperdCas12a CRISPRa MDR1 crRNA #1	0.1218	0.123	0.1171	0.1144	0.1102	0.1067	0.1175	0.3174	1.1909	1.1997	1.2302	1.2092
hyperdCas12a CRISPRa CDR2 crRNA #2	0.0766	0.0723	0.0697	0.0698	0.0732	0.0771	0.0822	0.1094	1.1778	1.2807	1.2855	1.2718		hyperdCas12a CRISPRa MDR1 crRNA #2	0.0878	0.0815	0.0798	0.0816	0.0792	0.0901	0.7721	1.1795	1.2022	1.1582	1.181	1.1739
hyperdCas12a CRISPRa CDR2 crRNA #3	0.1123	0.0951	0.0893	0.0849	0.0806	0.0848	0.0802	1.12	1.076	1.0955	1.1994	1.1883		hyperdCas12a CRISPRa MDR1 crRNA #3	0.0936	0.0867	0.0777	0.0758	0.0839	0.086	1.1573	1.1513	1.1957	1.1705	1.2245	1.2095
hyperdCas12a CRISPRa CDR2 crRNA #4	0.1011	0.0894	0.0828	0.0805	0.0842	0.0931	0.1016	0.1507	1.2653	1.2617	1.3011	1.1956		hyperdCas12a CRISPRa NTC	0.1014	0.1039	0.1006	0.1202	0.0938	0.1005	0.1043	0.1291	0.4427	1.1951	1.2232	1.2089
hyperdCas12a CRISPRa CDR2 crRNA #2 + #4	0.0918	0.0905	0.0759	0.0781	0.0864	0.0917	0.1681	1.1069	1.0815	1.077	1.0364	1.1319		Blank YPD	0.0554	0.0553	0.0554	0.0553	0.0552	0.0544	0.0546	0.0563	0.0555	0.0555	0.055	0.0556
hyperdCas12a CRISPRa NTC	0.1033	0.0946	0.0916	0.0877	0.0884	0.0885	0.1024	0.12	0.3391	1.214	1.2189	1.2492
Blank YPD	0.0557	0.0555	0.0549	0.0553	0.0545	0.0545	0.0545	0.0549	0.0556	0.0552	0.0556	0.0559
Rep3	FLZ concentration (µg/mL)													Rep3	FLZ concentration (µg/mL)
	64	32	16	8	4	2	1	0.5	0.25	0.125	0.0625	0			64	32	16	8	4	2	1	0.5	0.25	0.125	0.0625	0
hyperdCas12a CRISPRa CDR2 crRNA #1	0.1039	0.1025	0.0991	0.105	0.1081	0.1066	0.1249	0.1741	1.1997	1.2131	1.2114	1.1999		hyperdCas12a CRISPRa MDR1 crRNA #1	0.1094	0.109	0.1075	0.1094	0.1067	0.111	0.1177	0.3114	1.1667	1.194	1.2002	1.1947
hyperdCas12a CRISPRa CDR2 crRNA #2	0.0761	0.0734	0.0727	0.0733	0.0758	0.0772	0.0836	0.112	1.1126	1.13	1.2507	1.2635		hyperdCas12a CRISPRa MDR1 crRNA #2	0.0861	0.0759	0.0768	0.0851	0.0832	0.0922	0.5717	1.1786	1.1972	1.1057	1.1676	1.1934
hyperdCas12a CRISPRa CDR2 crRNA #3	0.1	0.1019	0.0867	0.0962	0.0839	0.1052	0.106	1.19	1.2143	1.1424	1.1829	1.1546		hyperdCas12a CRISPRa MDR1 crRNA #3	0.0882	0.0815	0.0763	0.0782	0.0807	0.0867	1.0938	1.1659	1.1802	1.1421	1.1633	1.164
hyperdCas12a CRISPRa CDR2 crRNA #4	0.0851	0.088	0.0842	0.0905	0.0893	0.0918	0.0964	0.1533	1.2366	1.0989	1.1939	1.3351		hyperdCas12a CRISPRa NTC	0.1006	0.0968	0.0969	0.0918	0.0952	0.0929	0.0963	0.1069	0.2108	1.1914	1.2002	1.1833
hyperdCas12a CRISPRa CDR2 crRNA #2 + #4	0.0871	0.0857	0.0733	0.0845	0.0807	0.0895	0.1275	1.1287	0.9521	1.0822	1.0409	1.1775		Blank YPD	0.0559	0.0554	0.0556	0.0552	0.0552	0.0548	0.0548	0.0567	0.0558	0.0558	0.0553	0.0556
hyperdCas12a CRISPRa NTC	0.097	0.0929	0.0936	0.0915	0.0946	0.0961	0.1021	0.1193	0.2586	1.1997	1.2223	1.2377
Blank YPD	0.0556	0.056	0.0549	0.0555	0.0548	0.0545	0.0544	0.0557	0.0558	0.0553	0.0552	0.0557

### Sheet: Sheet3
Upstream Non-Targeting crRNAs with CRISPRa CDR1 crRNA Array, 37°C
Rep1	FLZ concentration (µg/mL)
	64	32	16	8	4	2	1	0.5	0.25	0.125	0.0625	0
hyperdCas12a CRISPRa 1 non-targeting crRNA + CDR1	0.2478	0.2472	0.2159	0.2374	0.3618	1.0721	1.1148	1.0544	0.9404	1.0857	0.9892	1.0153
hyperdCas12a CRISPRa 2 non-targeting crRNAs + CDR1	0.2358	0.2429	0.2776	0.2548	0.4175	1.1196	1.0966	1.1614	1.1782	1.1866	1.0096	1.0412
hyperdCas12a CRISPRa 3 non-targeting crRNAs + CDR1	0.2141	0.2354	0.219	0.2319	0.2832	1.1168	1.2779	1.1947	1.2212	1.11	1.2353	1.1048
hyperdCas12a CRISPRa 4 non-targeting crRNAs + CDR1	0.1523	0.187	0.1969	0.2131	0.2339	0.9874	1.0272	1.0681	1.1747	1.1503	1.0436	1.0877
hyperdCas12a CRISPRa 5 non-targeting crRNAs + CDR1	0.1917	0.2181	0.2443	0.2652	0.2035	0.8013	1.0624	1.1067	1.0835	1.2062	1.0688	1.0381
hyperdCas12a CRISPRa NTC	0.0982	0.0968	0.1041	0.1092	0.107	0.1167	0.12	0.2096	0.5258	1.2111	1.1535	1.1983
Blank YPD	0.0602	0.0588	0.0589	0.0601	0.0607	0.06	0.0602	0.0605	0.0592	0.0613	0.06	0.0602
Rep2	FLZ concentration (µg/mL)
	64	32	16	8	4	2	1	0.5	0.25	0.125	0.0625	0
hyperdCas12a CRISPRa 1 non-targeting crRNA + CDR1	0.211	0.2098	0.219	0.2543	0.3822	1.0509	1.0752	0.9835	1.0861	0.9969	1.0688	1.0328
hyperdCas12a CRISPRa 2 non-targeting crRNAs + CDR1	0.2145	0.17	0.1772	0.1941	0.2806	0.953	0.9175	1.0342	1.1418	0.9297	0.9805	1.0175
hyperdCas12a CRISPRa 3 non-targeting crRNAs + CDR1	0.1732	0.1621	0.1544	0.1686	0.1961	0.9761	0.9678	1.1126	0.9209	1.0275	0.9675	1.0804
hyperdCas12a CRISPRa 4 non-targeting crRNAs + CDR1	0.1511	0.1197	0.1243	0.137	0.1712	0.9769	1.0469	0.9892	1.0256	1.1675	1.0943	1.1861
hyperdCas12a CRISPRa 5 non-targeting crRNAs + CDR1	0.1882	0.1528	0.1514	0.1418	0.2021	0.8662	1.1073	1.0112	1.063	1.0796	1.0585	1.2181
hyperdCas12a CRISPRa NTC	0.0829	0.0772	0.0812	0.0823	0.0869	0.1177	0.1245	0.3651	0.7745	1.2136	1.1923	1.2187
Blank YPD	0.0603	0.0595	0.0599	0.0597	0.0609	0.0609	0.061	0.0612	0.0612	0.0616	0.0671	0.0738
Rep3	FLZ concentration (µg/mL)
	64	32	16	8	4	2	1	0.5	0.25	0.125	0.0625	0
hyperdCas12a CRISPRa 1 non-targeting crRNA + CDR1	0.1922	0.1941	0.2078	0.2306	0.3516	1.0346	0.9297	0.942	1.0045	0.9432	0.9509	1.1274
hyperdCas12a CRISPRa 2 non-targeting crRNAs + CDR1	0.221	0.2481	0.2118	0.1896	0.3198	1.005	0.9829	1.0487	0.9688	0.9554	0.9426	0.9001
hyperdCas12a CRISPRa 3 non-targeting crRNAs + CDR1	0.1646	0.1816	0.1848	0.2176	0.2803	1.0616	0.9309	1.0925	1.0958	0.8723	1.0165	1.1225
hyperdCas12a CRISPRa 4 non-targeting crRNAs + CDR1	0.1434	0.1358	0.1612	0.1698	0.22	1.0362	1.0934	1.0386	1.1671	1.0363	1.0995	1.0272
hyperdCas12a CRISPRa 5 non-targeting crRNAs + CDR1	0.1903	0.1658	0.1865	0.1995	0.2442	1.0013	1.0398	1.081	1.1456	1.1126	1.0833	1.0875
hyperdCas12a CRISPRa NTC	0.0849	0.0853	0.0944	0.0992	0.098	0.0997	0.1351	0.3676	0.797	1.1246	1.1948	1.1701
Blank YPD	0.0608	0.0599	0.0594	0.0598	0.0603	0.0601	0.0601	0.0603	0.059	0.0606	0.0594	0.0597

### Sheet: Sheet4
CDR1+CDR2+MDR1 CRISPRa 37°C
Rep1	FLZ concentration (µg/mL)
	64	32	16	8	4	2	1	0.5	0.25	0.125	0.0625	0
hyperdCas12a CRISPRa CDR1	0.2368	0.2191	0.2215	0.225	0.7311	1.0767	1.0272	1.0769	1.1868	1.0245	1.0851	1.1168
hyperdCas12a CRISPRa CDR2	0.1247	0.1384	0.1232	0.1412	0.1318	0.1443	0.1763	1.2148	1.1627	1.1789	1.0963	1.1004
hyperdCas12a CRISPRa MDR1	0.0889	0.0969	0.0847	0.0918	0.0916	0.5792	1.1295	1.2222	1.1689	1.155	1.1802	1.1641
hyperdCas12a CRISPRa CDR1+CDR2	0.3116	0.3492	0.3459	0.4089	0.4196	1.1559	0.9933	1.0729	1.1092	1.1128	1.0207	0.9847
hyperdCas12a CRISPRa CDR1+CDR2+MDR1	0.346	0.3448	0.2861	0.3897	0.3122	0.969	1.0168	0.969	1.0057	0.9608	1.0877	1.0313
hyperdCas12a CRISPRa CDR1+CDR2+MDR1 w/ SynSeps	0.254	0.2082	0.2503	0.2686	0.3348	0.9654	1.0285	0.8338	1.1067	0.9722	1.0281	0.8918
hyperdCas12a CRISPRa NTC	0.0958	0.1025	0.1023	0.1034	0.1064	0.11	0.1482	0.3948	1.0285	1.1995	1.2059	1.1929
Blank YPD	0.0607	0.0601	0.0596	0.0599	0.0613	0.0609	0.0614	0.0611	0.0614	0.0624	0.0722	0.0755
Rep2	FLZ concentration (µg/mL)
	64	32	16	8	4	2	1	0.5	0.25	0.125	0.0625	0
hyperdCas12a CRISPRa CDR1	0.2127	0.192	0.1998	0.2323	0.6255	1.0602	1.1502	0.9882	1.1021	1.0885	1.0649	1.1519
hyperdCas12a CRISPRa CDR2	0.1331	0.1137	0.0909	0.0985	0.1174	0.1039	0.1093	0.706	1.0085	0.9997	1.0514	1.1229
hyperdCas12a CRISPRa MDR1	0.0866	0.0875	0.0848	0.0833	0.0858	0.4283	1.0318	1.1597	1.1582	1.1217	1.1329	1.1214
hyperdCas12a CRISPRa CDR1+CDR2	0.3375	0.2346	0.2577	0.2932	0.3744	1.1659	1.1202	0.9083	1.0217	0.9489	0.9569	0.9039
hyperdCas12a CRISPRa CDR1+CDR2+MDR1	0.415	0.2033	0.305	0.2319	0.3627	0.9971	1.0286	1.012	1.0899	0.9203	1.0607	0.9877
hyperdCas12a CRISPRa CDR1+CDR2+MDR1 w/ SynSeps	0.2568	0.1751	0.1682	0.1537	0.3092	0.8741	1.0564	1.0589	0.9641	1.0748	1.0038	1.0118
hyperdCas12a CRISPRa NTC	0.0892	0.0924	0.0811	0.0763	0.0813	0.091	0.1239	0.263	0.6355	1.2179	1.2404	1.2238
Blank YPD	0.0599	0.0592	0.0587	0.0594	0.0612	0.0598	0.06	0.0604	0.0591	0.0604	0.0594	0.0598
Rep3	FLZ concentration (µg/mL)
	64	32	16	8	4	2	1	0.5	0.25	0.125	0.0625	0
hyperdCas12a CRISPRa CDR1	0.2487	0.1795	0.1774	0.1987	0.4667	0.9831	0.9572	0.983	0.9991	1.0036	0.9916	1.0145
hyperdCas12a CRISPRa CDR2	0.1079	0.1044	0.1026	0.1028	0.1045	0.1149	0.1277	1.0203	1.0101	1.1144	1.0798	1.1384
hyperdCas12a CRISPRa MDR1	0.0867	0.0772	0.0851	0.0888	0.0908	0.5243	1.2184	1.1891	1.2229	1.1435	1.1965	1.1622
hyperdCas12a CRISPRa CDR1+CDR2	0.3322	0.2416	0.2593	0.2363	0.2956	1.1042	1.0541	0.9459	1.035	0.9336	0.8591	1.0217
hyperdCas12a CRISPRa CDR1+CDR2+MDR1	0.2487	0.2076	0.2101	0.247	0.3175	0.9988	0.8979	1.0664	1.0068	0.7798	0.9225	0.9784
hyperdCas12a CRISPRa CDR1+CDR2+MDR1 w/ SynSeps	0.3176	0.2028	0.3392	0.2641	0.2821	1.047	0.9694	0.9206	0.92	0.9769	0.9313	0.9692
hyperdCas12a CRISPRa NTC	0.0738	0.0944	0.0913	0.0822	0.0852	0.085	0.137	0.3274	0.9073	1.2052	1.2379	1.2364
Blank YPD	0.0597	0.0596	0.0631	0.0607	0.0611	0.0611	0.0608	0.0605	0.0597	0.0617	0.0605	0.0609

### Sheet: Sheet5
ERG6+ERG251 CRISPRi 37°C
Rep1	FLZ concentration (µg/mL)
	128	64	32	16	8	4	2	1	0.5	0.25	0.125	0
hyperdCas12a CRISPRi ERG6	0.0692	0.0634	0.0631	0.0653	0.0669	0.0675	0.071	0.0827	0.1342	0.8757	1.2833	1.2688
hyperdCas12a CRISPRi ERG251	0.3248	0.1952	0.1855	0.1915	0.4632	0.2726	0.3229	0.3564	0.304	0.4437	0.9998	0.8202
hyperdCas12a CRISPRi ERG6+ERG251	1.1209	1.1488	1.0801	0.9998	0.966	1.0458	1.1136	1.0407	1.2357	1.1752	1.2728	1.2674
hyperdCas12a CRISPRi NTC	0.0869	0.0761	0.0814	0.0793	0.0851	0.0903	0.0915	0.0925	0.1055	0.3149	1.262	1.2793
Blank YPD	0.0517	0.0511	0.0517	0.0516	0.0513	0.051	0.0513	0.0511	0.0512	0.0513	0.0513	0.0512
Rep2	FLZ concentration (µg/mL)
	128	64	32	16	8	4	2	1	0.5	0.25	0.125	0
hyperdCas12a CRISPRi ERG6	0.0649	0.0643	0.0634	0.0652	0.0684	0.0654	0.0741	0.0867	0.2701	1.2242	1.3062	1.2901
hyperdCas12a CRISPRi ERG251	0.3613	0.1277	0.1795	0.1254	0.2304	0.1461	0.2954	0.2259	0.3087	0.4032	1.023	0.7801
hyperdCas12a CRISPRi ERG6+ERG251	1.0415	0.8086	0.8405	1.0501	0.9544	1.0121	0.7682	0.9925	1.1483	1.2233	1.2589	1.2693
hyperdCas12a CRISPRi NTC	0.0826	0.0821	0.0789	0.0855	0.0888	0.0846	0.0832	0.103	0.1337	0.279	1.2669	1.2725
Blank YPD	0.0511	0.0513	0.0513	0.0511	0.0507	0.0505	0.0513	0.0509	0.0506	0.0504	0.0508	0.0506
Rep3	FLZ concentration (µg/mL)
	128	64	32	16	8	4	2	1	0.5	0.25	0.125	0
hyperdCas12a CRISPRi ERG6	0.0647	0.0682	0.0644	0.066	0.0667	0.0699	0.0734	0.0951	0.2698	1.2136	1.2857	1.2981
hyperdCas12a CRISPRi ERG251	0.2469	0.2027	0.2468	0.2508	0.2395	0.3337	0.3245	0.253	0.2522	0.5466	0.8607	0.7153
hyperdCas12a CRISPRi ERG6+ERG251	0.8294	0.9331	0.8165	0.7777	1.1286	1.0165	0.8085	1.1582	1.1582	1.2355	1.2411	1.272
hyperdCas12a CRISPRi NTC	0.079	0.0812	0.0802	0.0817	0.0831	0.0899	0.0876	0.0943	0.1145	0.2617	1.2403	1.2787
Blank YPD	0.052	0.0512	0.0513	0.051	0.0507	0.0506	0.0516	0.051	0.0507	0.0506	0.0532	0.051
